# Putative ligand binding sites of two functionally characterized bark beetle odorant receptors

**DOI:** 10.1101/2020.03.07.980797

**Authors:** Jothi K. Yuvaraj, Rebecca E. Roberts, Yonathan Sonntag, Xiaoqing Hou, Ewald Grosse-Wilde, Aleš Machara, Bill S. Hansson, Urban Johanson, Christer Löfstedt, Martin N. Andersson

## Abstract

Bark beetle behavior is to a large extent mediated via olfaction. Targeting the odorant receptors (ORs) may thus provide avenues towards improved pest control during outbreaks. Such an approach requires information on the function of receptors and their interactions with ligands. Hence, we annotated 73 ORs from an antennal transcriptome of the spruce bark beetle *Ips typographus* and report the functional characterization of two ORs (ItypOR46 and ItypOR49), which are selective for single enantiomers of the common bark beetle pheromone compounds ipsenol and ipsdienol, respectively. We use homology modeling and molecular docking to predict their binding sites. The importance of residues Tyr84 and Thr205 in ItypOR46 in the activation by ipsenol is experimentally supported, and hydrogen bonding appears key in pheromone binding. The biological significance of the characterized ORs positions them as prime targets for pest control and use in biosensors to detect bark beetle infestations.
