## Supplementary Table 1 for "Putative ligand binding sites of two functionally characterized bark beetle odorant receptors"

### Sheet: Blad1
Supplementary Table 1. Names, amino acid sequences, and annotation notes for the Ips typographus (Ityp) odorant receptors (ORs), and correspondence with original dataset (Andersson et al., 2013)*.
* Andersson, M. N., Grosse-Wilde, E., Keeling, C. I., Bengtsson, J. M., Yuen, M. M., Li, M., Hillbur, Y., Bohlmann, J., Hansson, B. S. and Schlyter, F. (2013). Antennal transcriptome analysis of the chemosensory gene families in the tree killing bark beetles, Ips typographus and Dendroctonus ponderosae (Coleoptera: Curculionidae: Scolytinae). BMC Genomics 14, 198.
** Beetle OR subfamilies as defined by: Mitchell R. F., Schneider T. M., Schwartz A. M., Andersson M. N. And McKenna D. D. (2019) The diversity and evolution of odorant receptors in beetles (Coleoptera). Insect Mol Biol, 29, 77-91.
Current name	Previous name*	OR protein seq.	# Amino acids	Assembly	Beetle OR subfamily**	Annotation comments	Difference compared to original model (blank cells indicate no difference)*
ItypOrco	N/A	MMNKFKVAGLVADLMPNIRLIQASGHFMFNYYADDSGSLHILRLAYSCMHLFLVLLQYGCIFGNLVREKDNVNYLAANTITILFFTHCLTKFIYFAVQSKLFYRTLGIWNQSNSHPIFLESNNRYHALALKKMRNLLYIIIVGTIISACAWTAITFVEDSVHEIPDPDNENSTIVEAIPRLLIKSWYPFNAMSGMTYYIALVYQIYYVFFSMFHSNLLDSLFCSWLIFACEQLQHLKEILKPLMELSASLDTYVPKSADLFKSPGSATSQDNLVDNDFNAKSDDLKGVYSTRQELGNLHFRSGALQTFGQGGGGVGPNGLTKKQELLVRSAIKYWVERHKHVVRLVTAIGDAYGVALLLHMLTATIMLTLLAYQATKINGINPYAATTLGYLIYSLAQV…	480	Trinity	Orco	Full-length, sequence confirmed by Sanger sequencing	New receptor
ItypOR1	ItypOR1	MDDKQTIISGSVTFKALILARVLPDRGRDSLAYHLSVKVIFTLVWLLVASDGFYIYSRINDKYGFEVVEFGLVCIVSLSGVMWITMFCTKNRHVLISLVQGLSDFTGFPPNFDKSMQQLNFYSKIHLCYLTGGSLMYFVLFAPLHKRNCDELKREKNLTETCSLLLPLNAPFVEYQSFGKFPTLQLLNIIIFLSLMYMYMCAGTIVWLNVELVEHIRIRIRHLKHMILRALKSNDKQFRREKFRKAVRYHEYICSMSRLADEFFGTELFLHVVLTGAILGISAYLIGDGSLETVMIFVGWLNAIIMGSVAGQRLINESLGISDIIYEVDWYNFETALKKDILFFLLRSKKPMFIRAGNVVINNALIIQILRTAYSYVTFLSSINK	385	Trinity	1	Full-length	Extended to full-length, corrected, and one polymorphic amino acid site
ItypOR2	ItypOR2FIX	MKVLQRETEITFFKFNIWVLKTCLLWPEDLNYKYDKKRFIKDLTMVASLMPCFLPILADFLQQLYEEVPDLTEAVENMIALNCLIGMFYMVICFVRNRRMIIKLMIDIRTFNKYGNDSITQEVDNKANLFSKMFMFYGILGNFVYMAMPQIRVSKCHLNRTEDMIEKGVPCGLVVRSYFPFKFDYSPVFEIVFVHQIYTCTMVSVVVLVLTMLFCGFLMHIVNQLKHLRVLIARLKNVPPEKFERKLIFVVRYHVAIIQYSQNTAGAFSTMLLFYITLTSVVLSVLCFEILMVDAFADSVRFTLHLLGWLIILLSICYNAQLVLDQSQEVANDVYSLDWFNLSVDVQKKVQTVIMRSQKALVMEAGGMGVVSLSAFLKVLSSAYSFFTLLLKFK	394	Trinity	1	Full-length	Corrected, and five polymorphic amino acid sites
ItypOR3	ItypOR3	MAENELQIMRLHTTILKWLLVWPISRLTKRQNAITKSAAFLFSFTCSLPVFAATGYQFQSGIDRVNILLEALIGVHNIIGNAILYIHFLRSQQKIQEVIDDIKLLVKYCGVKTIKDTDAEIYNFSKYLLSYVTIGVICNLAWPLLSVKNCLISRETEFYIKHDPCGMPTRNLYPFDASQGWSFWILFVIEAIFCYHTCCVFTLATVTLIGFLKHILAQLRYCGHEFETIFDGVNEESGGKHLTLQHFIRVVKYHQEILRYTEKVFSTFNVMIVVYTGVTSFILAITGFQITSPETGGEDKIRYTMLIIGWALLFYWICYYGQQIQDEASQIADAIYNSKWYENTNTVVLVRRDIIIIYLRTKRVLDFKVQFLGAVNMEVFVAVMRRAYQIFTLLLSVT	398	Trinity	1	Full-length	Extended to full-length
ItypOR4	ItypOR4FIX	MDKQSQILKFHVKVLKFLMIWPFDGLDPNQNYYLMRGCFAYACFCSIPVFSGAAFQFCVGIDNVKVLLEVLVGVGNITGYNIAYVCFLKNQEKIQFLIRDFQEFVQFSGPEIIQNTEEKTTRYTKYLLGYASIGLVITFSWQMLSTESCVAQRGGDYYVRHDPCWLPVRNWYPFDASQPKLFWIVFPIEAIYSIHICLFFSLATSTIIGFLMQITSQLQYCSNRFEHVFDEVDLKPFQQIKPDFLFLIKYHKKILDYSKKLFNVFDALIVVYISLTSFIMAIICYQIVDPKISAQDRIKYAILLIAWCLLVYLICYYGQKVQDEALKIGQSIFKSHWYGGTTAVELKPYILFTLARTQIPLEFKAQLFGTISLLQFMKVMKWSYSGLTLLLAVTDED	397	CLC	1	Full-length
ItypOR5	ItypOR5	MLNHDYPKNVLSSVDTILLICGLGKISKKIPWVIRLAYSIYNYLIMSIALIFLMFELIAFQMALDDLPTFLSQIAMVLTHSAGFVKLWMLLYMMNPMEKIRNKLQDGRFKYVPVGNFQPGLKMRKAKVLMSRVTVLIFTMYSFVGVSAHISAAVDVIKNTRNGKFVKGITCHDILPFNFYIPFDISTPTMCHYALMYMNISLDAQAFYIATFDLIFVCFLLFLSAQLDILSDAFTTIRKRCLKKLEMDSEKQCFYDDQCRELEEEMYREVTHCNQHLNLLIEVRNDIEHVFSLITLIQTSASLLICASCLFVAAQVQGNSPTFFSQLEYTAAILSQISLYCWFGDKITISSSEIPMALYKSDWLSCSQRFKKSMLMAMTRMRKPLYVSIGKFTPLALNT…	418	Trinity	2B	Full-length	Extended to full-length
ItypOR6	ItypOR6FIX	MLRKNPRYATDFFSVNQWMLRRAGLWRPSNKNKTVQFCYTLYAIFVFIFVNLWFTSTEFISLFYTYKDKYALIKNVNFFLTHFMGAIKVVFWYFCGQYLMEIMQDLENPNNHYEGYKDYQPGIISQKYKKQGSKYSLMFLMLAHATLTSSYVFSTITTIQHMKGNSTVALPDRLPYYSWMPFSYDTGPKYLLAMAYQAGPMFSYAYSIVGMDSLFMNIMNCIAANVTIIQGAFKTIRERALPGQPNNVLHESKADMDVMRVELRKIVNHLQTIFKACDKLENVHRMVTLCQVTATLFILCTCLYLVSIAPPLSKQFLVEFVYMLAMSFQLYLYCWFGNEVTIKFQELPRYIWASSWLATDTQFKKALLFTIMRTKRPVFLTAGKFSRLILPTFMSILKT…	412	Trinity	2B	Full-length	Extended to full-length, corrected, and two polymorphic amino acid sites
ItypOR7	ItypOR7FIX	MAQVRFDQFLKPEQVRLGIGGFYPSRIRRTPLVNLSTILTYSITFIQVASVVNFALATTDLAKVSEILLFSMTQVSFVNKLINFHLKSWKLADLDKTLEQHVFTSVTEEEENILRAAFAKCQKILTVFLISCAFVTLMYGVAPLMDNVSNGRKNYPFPGKFPFNPDDYYVAIFLGEVIAVAVSAWNNGSMDCLFAKHAVIATTLCKILRKRISTMLQTTEDDRTIEDKLKHCVIYYDEIISYVTKIQRIYSYGVLIQFLCSAIVICLTGFQLLVVSSKNGKIGLLLVYLTCMTIQLVLYCWYGHILTEESNGITMACYVIDWHELKVTNQKMLIMLMERAKKPLGLQAMGVFRLNLFTLMKILRSSYSYFAVLQQIYKN	379	Trinity	2A	Full-length	Extended to full-length, corrected, and two polymorphic amino acid sites
ItypOR8	ItypOR8	MSELFLLHFPRILMVICGVWRLPYFKSKKVQTVYDIFSIFLQFTFSLMCLSMFFELVNLIKTWNVLNLIEFSRVALSSYLCIIKALVLRNSSIQRIMVYMIKEERNVLRSKHQQPKALYMDTVKLINRVSFLLLLVVLPTLLAFSADCLRKGIIDFDDAVKYVYLPLIDQKKYKTVQLTVQTIFINLIGFYYCMTQAFMVTAMKFAQGQLELLQLYFREFDYYAARQSTTEIAYLKTLLEYHQKIIHFVETLNKEMRLVIIIEFFFSAVNIACSLFTLITMATNLIDILFSVNCLVFLLAQLAILSYLGNEIYQAGLNIASASYELKWYEKNREFQKNLLLVIKRSQKPLVLSVGPLGPLTNETFVSVLKASYSYFNLMTGYN	383	Trinity	7	Full-length	Three polymorphic amino acid sites
ItypOR9	ItypOR9	MAHSIVNITKYHMIVIGFWKLPLTENVFLQNLYKYYSHFASTSIIMYTIMLTIRLVQLVIEGQTPSAKLYRCFTINIVIYMMTANLIIFRRYGLPDLISQVMKDEEAALNSLDKDIRKTYLAQTKIYEFTSVAQVVSTFASGLMFIALNVYMKVKGLLKHEAFMYELWFPFNRENHDGFVIFFNLYIVVLIMFCNVASRIIPQTMIIYANAQLRVLQILLEKAFDAPCSDPLVKIQELVKKHQDLINFITFLNSALRNVIFMEYIINAINVAAGLLQFITVRAAMDLVYAFVHFSLLVIQIFVLALNANNVSTQSEAIANAAYNSQWMDQSNNIKKIIYIMIMRAQKPLVLNIGAFGVMNAESALTTMKAAYTYVSIGLQR	381	Trinity	7	Full-length	Extended to full-length, corrected, and one polymorphic amino acid site
ItypOR10	ItypOR10	MFNPTNYQLIKWTRLSMILAGVWKFPLYENNFLQKVYEIYAVMMKCGYAVFFASLVGESLRLIFCDYELAVIIASIGIVFNATKIAIKILIYSSFDIFQLFQEIIEKEKEVWQSENQEVISMYKGKIRICAMYLLALAGSTFMSVALLEISGAVSTLKLIEYNQLHNDTLESHFMYQTLLPLNKLDHVPLFFASQAFWSWSGVTFNIMTQGVFVTLLIYSASQLEMLQIRMRNFVGNVQTEILEPEEINEKIVILKELIQDHIHIIEFVMYINRATKYPILLEYLLTSFDIALVTVNLLKSKSERLWLVVFLSLLVLQISLISWTCNEIRVQSVAIGDALYESQWYLLNKEAKFLVGFVIARSQIPLSITIGPFGTMTTGSALTVFKAAYSYMTLMKG	398	Trinity	7	Full-length	Extended to full-length
ItypOR11	ItypOR11FIX	MTQLLKLFDLESQFTKNCQIFFWFGFWKPDKDFKHKTLYNLYTVFCFGVLITFILPQFIYMIVFGSDIYKLTSTLYVFTTFFINLVKTLGIYFNMDVIKDILRNFKENSLLQAKFERHLKVAIKTKKRGDFLFLYGTFLGFGTQLFWSIYPFSQNKKLLPVNGWYPYNPMNSPSYELTSFFQIFASAFNIFHTMNIDSFTINLMMQTGMQCDFLELTLKNIMQFHTVDGILCQSLQQNTEPLEDILTPNLKTCIRHYIEIKRIARKLEDIYRTSMAVVFLGGAFIFCAIFYQMLHSQRDPTEIFYLLFFLFSMLTEQFIFCWFGNEITFKSGQIHGALYTIPWVDCSVKFRKMLVIFMISLTKPISLNAGRIIPLSAKMFLQVLRTSYSYLTLLNSL	397	Trinity	2A	Full-length	Extended to full-length, and two polymorphic amino acid sites
ItypOR12	ItypOR12FIX	MNMGNYQRYDIQKFLKQERLSLGITGFVPIDLKCHLPMVFTYFALLAQIMASAYYGMSSNDLVEISASFMITITHVNTIYKVTSVLLRPLSTLDRIIDKPIFTLIDDHEMTILTKTLTSCQKILTTYLVTIIGSVFFYGVTPLVANLQTHQKNYPTLAKFPFNPDDYYWPIFFGEYFATGLSALCNGCVDRLFAKHVSIATGLLKILRNRIKQIMDDDDHNVIEAKIKHCVLYYNEVIKYGKVIERQFSFGILFQFLVSCLVICLTEFQFLVATSSGSFGLLFAYLACMITQISIYCWYGHQLMEESDSVSMEFYNLNWLDMSIKNQKTMLTSKERAKNPITLKASGVFQLNLTTLMTILRASYSCFAVLHQIYTK	376	Trinity	2A	Full-length	Extended to full-length, and one polymorphic amino acid site
ItypOR13	ItypOR13FIX	MSNYQRYNIQTFLKEERLFLGITGFVSGNLKLHLPTGVTYVLTTMQVLASIYYGLFTTDLAEITAAFMITLSHINTLNKLFGLHLKSLTQLDRILVKQIFALADDRELTILKRTLTACHNMLTMYLVTVLGSILLYGATPLVANYTTMERNYPTLAKFPFNPDDYYWAVFAGEFFIVALSALSNGCMDRLFAKHVAIATGLLKILRHKIKQIMDVDDQKVIEAKMKHCVLYYNEVMGYANQIENQFSFGIFIQFLCSCIVICLIEFQVLLATSSETIGLLLTYLTCMITQVTIYCWYGHQLMEESNSISMEFYDLNWLGMSVKNRKTMLTSKERAKYPIVLKASGVFPLNLATLMKILRTSYSYFAVLHQVYTK	374	Trinity	2A	Full-length	Three polymorphic amino acid sites
ItypOR14	ItypOR14FIX	MPTQIMIETAPNGLLPIMYNSLQLTKQLVPFIRINMVVNIVLIIVHTIYFIWKFDSSSFMQFSSSFIVNVHLVVIQLIWVRIENKVDIVTRYAKESLQLTRQITDPKLKQLVKKVIRKAYFTLLWLTGCVLFLVIVNRNYNFDESFVEHLVGRQHHLSVGILVDIIGILVIIIWSTVSTIMMVSTPICFVYIMLQGKIAVIILIDYVCSINHMKSCSETTMKHLKIIIKKHLEIIRYNQFVLKSNQYFYLLYLFNEVFFGLLPMFEYFSPNRSIIAVSSATVYFFCLVYAVNDAAEEYITLVEYFRTEIFNLKWYEWDVSCRKVYSILITYLNEPMKVDFVVVNINRALFCQILKTLYPVLNFFYTTNRIGRF	373	Trinity	5A	Full-length	Extended to full-length, corrected, and one polymorphic amino acid site
ItypOR15FIX	ItypOR15FIX	MSDAPNDYFNFHYNILKWYILLPFDNPVLKALYNIIIVPHVILITSCVILESGGLLVATGSDFSSTVLIIAVLMLHLQTSQRVIRWHLTKSKYLVILQELRSINSDLYDFDYQLTSFDVSAIDFSSTSTGQEQAQIRNFNDRALQKAYNKCKRITLFFLTYTFLNIFISYIVNYWNSPREERWNPALNKTSTYKGFPYQLWFPFDTSISDGYYWIAFLYQPYAFFFLVSEFFCIDILCVSTIIHLTAFIRVLGHLFASVDSNVDFSLTETKVLQLKEHRLIKCIKQLTKIFQCCDMLNNLVSSQLLLQEFCMTCVVCCSIYRSTSPGVSSTEMGYVSTMGIIAAIEMLTVSWFNQCFMLEVFELLNRIYELDWLNYNTKMRKMLVFLMQRVQKPYHFTM…	433	Trinity	2B	Full-length, missing internal sequence added from transcript isoform	Extended to full-length, and one polymorphic amino acid site
ItypOR16	ItypOR16FIX	MYNIPENERKNYFLKFSRVTMLMLGIWPVRRGGDLLEKLYESYFLTTFLYYIAFNLSGLALAIRTWSNNYLTTASSMGIVIEYMSNAYKVWLFKTSVFKSLIKEIQDREREIFEGPDEAFKEIYIRNAESNKKVVLFYTIMGTSGISLYFITPLVSNVLMPLGYNNVTGVYEHYFIVFNWFPFDPNRYYWAAYLIQFTGCLIGYSYIVHCGAFYISILNFIRTQLKILRHVIVNMSEYSLLYKNTYKLTEEQSQFVLLRAVVLEHQRIISFVTKTNHTIQLFTLINFVISSFQLALLVYQIFQVAILQQVTVLSYFITLSTQLFLTYYAAHMILFESSNIASSIFEGNWDTYPPQTLKLLQMICMRAQKPLAMTIGPMAAVKVTALFQIFKALYSYICL…	403	Trinity	7	Full-length
ItypOR17	ItypOR17	MGLMTTPRFFLQLWGIWPVNTLLPPKIYVMYRFCIIGWYSFFNIFQFIASIRLILNNESFERISRCISVMVTLVLMLVNSLIYQKNYIPQLCSTVMEIEQHLARSNDAKITQTYHTTVAKNKYLNLYIVGSSLFTLVAFIGLSLLDVIKAGPAFWDFDNVTFMHELYVPFNRGNHQALIITTNIFTACESVVVNGVIQTTFYALVMYGALRFKILQLNLKKIEQTEGDRKWRMRELIQDHQYCIRFVGELNQATKNVLLMSFVLNSLKVASVLFPLMAIREFTDLAFPLIYSSMLVSEVVFQGWMCNEITEQSLQVAQTIYDTFWYKESKQYNVLLQLMLMRAQRPVTMRIGPFGAMTTSTILTTMRAAYSYATLMMNSS	380	Trinity	7	Full-length	Corrected, and one polymorphic amino acid site
ItypOR18	ItypOR18	MYTLSKNKPFYYALVLLRAFFWYPSSPKCSVTFILCSLVLRLLSTLAALGTLAHLVLNLTGETRAEISEDIGDLTGFVGCMSACLNFLWHRSRWSSFINRLLTFKQFGTPPGYVKVVRRGNLITLACILYTIPGMLWYSHLTHLDIPRCEALNREFGMKEACGMVNPTWIPPGYDRRNGWRFWVLYVLQCTGVFVYLPSTFVISNIPLEAVGVIVTRIDHLKYHLKRCGSDLGRLYYCVKYHQDIIEVSKELSDLVQATLGTLLLTGAVVIGSLGSQVIKASTPKAVTFILGYVTTIFMVCHAGQKLINQSLTLADQVYWMEWYEQQPKIRKDLRFVLARCQKPLGLVGPPSMGFAGYSLFLIMLKTSYSYLTLLNEVIS	380	Trinity	1	Full-length, nine missing nucleotides added from published transcript to complete the gene*	Corrected, and three polymorphic amino acid sites
ItypOR19	ItypOR19FIX	MMYKVRKDLPFYFSLLILGTMRFYPLHQKTKKRFYVELIVMLIFGNIISANVIVLFGSSLINGDYFLVTSSFPFALAIIVVNGSTLSFAVNHKQWSNLFKSLTDCQKFGKPPNYDLLKNNGDRKGMIYMTCYISTCTLFAIIEAVEEQRCLKNVSKHEICGFIIPVWWPTNYHPSTVLKTMVQVYEVGTIIILSNFTIIATLQYQVCEYIAAKAAHLGLNFNAIDPNSDAKTQFEQFKLFVDYHQHIISLCAEFDSSCKRTVGHVTFTTAAISALFSYHGMQGNYKLLAFLALYILNLGFMCHTGQNLEDAMLGISNSIYSSKWYELNIRVRQRIPFLLARTQKRIGLDAVPIGYLNYALFMTVLKTTCTYLNLLNHTI	379	Trinity	1	Full-length	Extended to full-length, and three polymorphic amino acid sites
ItypOR20NTE	ItypOR20	LYSVEKTLPFYTTLAILQYFGYYQPESKKFPKGLVAWTTIWLLGLLNLLVLIITRLHDGDYFAASAAIPFAIGLTVANLINLLFALKQHTWSKLFLSVTDFSICGPPGEHLVLKQKSDKVAKLCVYFLTAFMTFLVVMALLLEKNCLKGENKDYICGLLLPVWWPPNFEATLLAKRFFLGVQLVISLATIPYIFIAGLQYQVLQYIVAKVRHISQLIEAVPQNSAEQTKDFNAIITYHNHILDVSYTFNLVCRGTFGHVTLTIAVVIAFWSYHFIAGDVKCIAYIFIYLGNLWFLCHTGQQLEEQAAIIGNSFYFSDWQRYSRPIEKTIPFVLLRSQKQVTFDAVPIGALNYEFFFAVIKSVFSFISLLNQTL	373	Trinity	1	Missing short N-terminal sequence	Extended, corrected, and one polymorphic amino acid site
ItypOR21	ItypOR21	MILPNNQLLKIPMYLSSTVGIWPFIFEENTYLKRLYDIFSTILYYYYFEFICRAYYQLTVLLRADKLNIEEILGNLCITLIYTCSMFRIKAFNTDEIKTLFSNIISNEDQILQDADPQVRQIYLKGVKVNRMYHILFFVNGWVVSLLYFLHPFFMELPTMVANNETITLKTLPLSTWWPIDVQKHFWTAYWWNVFDGTLGSSFVINSDMLSFSLVAFAVNQLDILSYRLLQLKAPTGNDWKDNRECFIKLIKHHQTIIKYMDTFNAGLKYVILFDFLQCSVQLATITLQLLVMKINVQNVIFVSEFFITMLMRLVIYYYNGNEVIYKSEKLAMDIWNTDWYLRSNEDKKLIIIFLVRAQKPLKFDIGPFGALSLPAFLSVIRATYSYMMLFINTNK	396	CLC	7	Full-length	Extended to full-length, and two polymorphic amino acid sites
ItypOR22CTE	ItypOR22	MKAFPKCKQLLISMYCCSVFGCFPAKLMFKGHDSLQKAYSRYGNVMLAYYSWLTFSIYLELVQMLQTDLSSMDVISGILSIGLINTATVFRQLTMRFHPNFTKLVQKVVDLEHAIWCNRIPEVVEAYDSFVDKYNKNCKLYLYIMIVLTLNFFIRPLVVEPFEIQVENQTLLIKTIPLPCWMPFDKQKHYNLAYSWGAVNAIIGASYVAITDVFMCTLIAHPMGLLIVLRKVLINFEKQAQICQTDELLNNEDAEFYTFTCVIKWHNQIIDFIGEYNNVMSGVMLFDFLQSSMQVAFIVVQILESGITLMILSYVLFFIITMLFRLILYYHYANEVTYLNERLAYEIWDVRWFEKPPRVKYMMRMFIMRCQKLLAYRIGS	380	Trinity	7	Missing short C-terminal sequence	Extended, corrected, and one polymorphic amino acid site
ItypOR23	ItypOR23FIX	MAVYPKSEHLKVPAIYCSTIGIFPWKFMFQDNKNLQTIYRCYSIVMLAWCIGFVVTDYIQLVILLTSKTLDMQEISFNTCITLLFTCIGLRAVIVYFSPNSANLIQSIIDSEKVTYLDDAECMKLEKEHLRSVRLISHCYFIFIIFSTTSRCVYFFSKEPDFIQNGNETEIVKEHMLSIWFPFNQEKYYLTVYNIELLDSFLGTFFVAYVDIYTFNMISYPKGQLKKLQHIMKHFHNYKAKYSSETNEENDFIVFKDLVQRHKQIIQHINAFNELMEFVAIFEFVQSSAQIACGLTQTSLENLTIGSFLFVMSFLISMLVRLFLYYYAANDVTVESTKLAQCIWESNWYEESQKIKLSMLMVIIRAQKPLIFKIGGFGTMSVQSIVTILKATYSYITLA…	403	Trinity	7	Full-length	Seven polymorphic amino acid sites
N/A	ItypOR24					Assembly isoform of ItypOR17	Discarded from gene set
ItypOR25	ItypOR25	MKIYPDTKFFDVTAKFGAIVGLYPWQFMFPDNNTCRQIYRWYSYIVLLSFIVLLLPMYVELIILLRNEETSKDELGSNLSITIVFSSAGLRALFLRRGSNLINLIQNVMDEEKKQLFVDCKKVQLLEDKCLKVVRKLSYIYAVIVVVAASQKSVTALLQTPTSSTGTPSRDLIISAWFPFDKQEYYWQAYCIQIYHTIIGASYLSYMDIFMFNLLSYPIGQFKKLQFIIKNMEVQHYSYNDSENKSIDDGVRSIIERHQYIIQYVDFYNKSMGTFALFDFLQSSLQIATVLLQFSPTVGTIIFMLIFFALMLLRLFLYYYTANEVSVQSEKVKMAVWESKWYEQPPKIKYALLRIMTRAAKPSKYIIGAFGGMSTYSIIQILKATYTYITIMFR	394	Trinity	7	Full-length	Extended to full-length and corrected
N/A	ItypOR26					Assembly isoform of ItypOR27	Discarded from gene set
ItypOR27	ItypOR27FIX	MRVYPDIENFKITAIYSSTIGLFPWKFMFQDNQVLQQTYRYYSYFIYGSFVIFIITAYVELIIMLNGDVLKMDAICSNICLTLAFTCSALRATVMRVGPNLLKIIEQVMHAEKNPASIEDQTSFNLERKSIKTMRKLSHLYAVAITMIASSKCALAPFEKGEIVHIGNTTIIDRPLIMSAWVPFNKNTHYWAAYIIQIYFAALGAWHVAYVDMFMFNMLGYPIGQLKKLHYYIKNITTLTRNDDSLEEFKNVIRQHQQIISYVKFYNDSMGTFAIFEFLQSSVQIASIFIQTSPSDMNLGQFGFIGGFFIGMLFRLFLYYYTANEVMTESEKVGVSVWESDWYEQPTNLKMALLTVMMRGQRPLYYKIGGFGLMSVQSIVAILKATYTYLTVVVRNN	397	Trinity	7	Full-length	Extended to full-length
ItypOR28	ItypOR28FIX	MGLYPASRYFKNPIMWSSILGAFPWQMIFQENAKLQQVYRWYSNFMLTWYFGMVTTEYIQLYHILNANVIQMDEVCENVCMSLVFTCTGLRVWVMRRTNGLSEIIQTVVDAEREADGLDDEKTRQYEDIHVKHMEKVSFIYAAFVFMSVTNGCLATLYADTKSVIIGNSTIVEKPLIISTWFPFDKNEHYWVAYGLQVFDGYMAALTVACTDILMFNMISYPIGQLTKLQHLVRNMAVYKTHFEAFPTFTKIVQRHKHVIKYVELFNQSMGTFAIFEFVQSSVQIASVLVQTSPDDLTLMSFCFIVLFFTSMLTRLFMYYYSANEVIIQSINLGDSVWESSWYHQPHQLKQAMLMVLVRAQKPVSYKIGGFGIMSMQSIVAILKATYTYISVILRN	396	Trinity	7	Full-length	One polymorphic amino acid site
ItypOR29	ItypOR29	MAAYPQCKNLRVAIIYSSIIGVFPWQFMFQHNHLRQTLYRWYSVFLHFWFSGFIITEYIELYLQCTADELKLDEICANICVVMVFTSTAVRQLVMRFNKMVNDLIQSIIDEEKHNDFLEDDKTREIEDKFIKSSDSISNWYAAPVYITLFQYVLFPMMSKPDIIQIGNTTQALRPLIVDSWFPFDKMEYYWIVYVLQLFDLLIGALYVTYLHILMFNMYRYPVAQLKKLQHVLRNFGRYKVEYMRQSNCNEYISALVVFRECIKKHKKIIQYVDGINECMSTYTVFDFLQSSFQIAALLVQTSPNDMTFISFLTVFTFITTVMIRLFVYYHSGNELIFESVNISMAIWESNWHEQSPQIKSMMLLVMRRAQKPLCYTIGGFGVMSLQSVIAILKATYSY…	406	Trinity	7	Full-length	Extended to full-length
ItypOR30	ItypOR30	MSIYPKCERLKVSLFLASLAGIVPWQFMFLRHPVWQTIYCIYSRVIFGHYIIFLACSYVKVFVIMTATDLKLDELSANLCVTLLHSVTLIRQMIIKLNPAFIGIVECIINQGNLVKNRLGVQELEISRQIAKANLQRTMLYLMFITLLTFEYILRPALLDPMPQQIGNYTQFVRALPMSIWVPFDEQKYYQIAYIWQCSHALVGSSLTVYTDILLLNLILYPMEQLIILQYNLKNFNEYRQKLGLDSYETFISIIHKHQDIIEYVKVFNQTFSLVMLFDFVQSSLHIATILTQILGNNVNLLTFLFIGTHLLSMLFRLFLFYYYANETLILSENLGQAVWESDWYLMPLNVKFMVLVFIQRTQKPLKFVLGPFYVMSLQSLISLLRVAYSYTMLLYSVH	399	Trinity	7	Full-length	Extended to full-length, and one polymorphic amino acid site
ItypOR31	ItypOR31FIX	MHIFPKSDHLDFSFALCSMLGILPWKLVFQDNSFLQTVYYLYSKTLLIITVIFITTEWMEVCRILNQDPVNLTDLNNAIAPVLLFTVTAIRMIIFNRNPDFMKLLNYIINRQEFMTQRDDEIRKPSQKFIKINKWTGVGYLIMYLAVIYQLLALPLVLGPIEQQTANQTTTIRILPLLSWIPFDTQQHYWGCYLWQALNLQLASCNICHIDVLMFALILYPIEELGYIQHVLRNFDSFKSRTGIESSNFASITVFKDVIKIHNNVINYVGTVNDTLSFVMLLDFLQSSLHIAVILGAVVVGGPTDLASLSFVGTHFFSMVLRPFLYYYYANQVMVLGGDLTKEVWNVDWFDESKDVKYMVRFFNMRAQKPLQYFVGSFEVMNLQSFISILRVAYSYVML…	404	Trinity	7	Full-length	Corrected, and four polymorphic amino acid sites
ItypOR32	ItypOR32FIX	MSIFPESKQLRLVSILCGLIGILPYKFISPDKKLYQDIYRAWSILSNLIFVLGMFLAYMKLYTLFNEEKIRFVELSRNLAVTMLCTMTMARQIIIRVKPEVSNMLSQILETEEAILIKNDKTVAEIYTKNSNNLYRKSVYFWFIMFNVVVSHIARPFYIFEEIQQGNVTVIHKTLTLSLWFPVDDQEYFWECYTISSLYAVCFASFQSYTDIFMYAMITYPVGQLQILFHTIKHFQTYKIELQRLLDSMNDSIAAKLMMKNCVEMHRLIIKYIEDYNSCMSILTVFDFFQTSIQITSILSQIVMIEITVFLAVFIMIFLTMVFYRLLMLYYYANEIIITSEDLCQAVWQSEWYNEPPHCKFMMQIMMMRSKTPLMLKIGPFGSMSLRAFLSILQASYSY…	409	Trinity	7	Full-length	Extended to full-length, corrected, and two polymorphic amino acid sites
ItypOR33	ItypOR33	MAFFNSVKNKLFGIFLPLGHYICILPEIQSPKSHLESVCRQIYTVLILSLVLFLHVSQIVALYQTTTKEIFIFDEVLRNYLITSLHFSCLLKCVFLRGQDSKLLMQRIFDFEKTLESSDNDDIKKIYKYHVDLATSVKKKFITGVLLISMFYSSAPVSREPYHIQAGNNTIMVRQIPMSMWVPESWNYWVASIYSGSAGVYLTVYFTTADLTLFCYIAFATCQLQILLHNIDNFHKICLEIAYIKGCSKEESYRLFQKECIIFHQEIISYVQILNRNLKVLMLIDIVPGSIQIACSLFQMVKNLNLVQCIILCEFTLTLIFRIFMFTSTIHNMADLSQKIGSAWYNMDWIELPRDVRNNLMFCIMRSQRPLWITLGDIDTISMGSFLAVLKGAYSYLMV…	403	Trinity	7	Full-length	Extended to full-length
ItypOR34	ItypOR34FIX	MKFRELIHNDFLGICIQLGYYFCIIPEKAVTTDKIESRNYFFYTCIVRALILYCHICQWVKMYQIITADIFIFDELVRNCAITSIHFQSFVKTSIFRQNYQLFENVIDFENVLYKNNDQKVLLIYRDTLQAIKNSRLVYVFGILIVIVFYIAAPLFRGPYYVEMGNETVTIIQLPLSAWSPTNNYFSNFAVTGAMGAYLAMVFVQTDLLYYCFLYFSICQLNILEHYIVHFHQYSNELVNDHKCSHVMALSLTQKNYIKYHQNIIKNVKQLNDALKNSLLIDLVPSSIQFANQFYIIATNLNIMQCVCIGFFTIMLMSRVMAYCYLANQISVQSQKIGSAWFQMDWSDFPNEMKKMISFCIMRAQKPLVITLGNFGNITLMTFVGILQASYSYVMLFITL	400	Trinity	7	Full-length	Three polymorphic amino acid sites
ItypOR35FIX	ItypOR35	MDNQPKFLLFTKRLAFALGIFPSKLTFQDNNWRNQCYTLYTKFCLGLFNLYLLTSFVQLFVIMSSNPIDFTELSKNLIITPLFTVTVIRQICMSQPGFIKLIQHLISHEMYLDTTTDKEVVKIRQTSDHMITRNILTYLVMMITTEISYTIRPLLEQETTVVRGNHTVLVRPMPLSTWFPFNPDQKFYVAYIIQSSNIVFCSTFDTVGEILLTTILVYPTVRLKILKHVFQNFQKYERNFTDPHSADRLMKVCLKIHTDIIRYVEQFNSVMGTCMFLDFIQSSVHMACVLAEILTGDVSLIELVSTSAYLVILNFRLFIYYYYANEVIVLSQDIGVAILNTNWYKKNSSVSYGTLRIIMRSQKPLKYKLGIFGDMSLSKYLTILQAAYSYVMLLTTVK	398	Trinity/CLC	7	Full length, completed by joining Trinity and CLC transcripts, frameshift manually corrected	Extended to full-length, corrected, and two polymorphic amino acid sites
ItypOR36	ItypOR36FIX	MASDEFIKIPKIFLILGGFWPFSVTKDPLKGKLYKVYSKFQTYSYVTLIASLVLKLVILIVRKEDETLIFRDLNVLVLVFETCVKILIFQRMKIPHMFEHAMKHERNIFKSRDLELIICYQEQVKYGRRVNLSQFLVTTLSTSTFAVTALLDVYWAADMSKYEKEPFMHDLWFPFRRETHMNWVIFFNLFMIVQGTCFNTATQATLINLMIYSSSRLKLLGLKLRKFDAIASQNGREILETVHDLIFEHQDLLSFVESLNVRIKYVLLMEFILNELGLASGIIQLIVIDTTSYMVSVVTIIILQLFQIFVIAWTANEITIQGAKIADSVMASNWVEQPTNIKKLFLIMVMRAQRPLGLTAGPFFNMNANTAVSTVKAAYTYLTFMMNNYN	390	Trinity	7	Full-length	Extended to full-length, and one polymorphic amino acid site
ItypOR37NTE	ItypOR37	FMDYKRLRKCFAEGVEEPEYVFNLWYPFSYRKYLKLVFFLEAFLLIQACTTSFSVIALLNTLTMYVVVKLKLLQFGFKNFDRKFNTNGNCNMSHSEAIENLQSLIEEHQEIIRYCTELDRHLNTVLLIEYSITSLMLASLFLQLMQGNRVELFTPYFIMLIFQLFLLSYNAEQIKTESGRISWAIYESNWFLHGPEAGYLTGLIILRSRKVLSLNIGPFGAIGLDAAMDRVKLAYSYLAVLR	242	Trinity	7	Missing N-terminal sequence, C-terminal added from published transcript*	Extended, and one polymorphic amino acid site
N/A	ItypOR38					Assembly isoform of ItypOR37	Discarded from gene set
N/A	ItypOR39FIX					Assembly isoform of ItypOR36	Discarded from gene set
ItypOR40	ItypOR40	MPVSANEKLIVWSKTLMIVAGCWNQPISKNPIITKLFFLYSLGMRICCILFWVFLFLEMLRLIICGYEWEIIIPTLSVVFTDSKVMAKMIIYMKNNILDIIPDMTKKEKEVWASDCKEIKTVYLNKIKFLRIATVAVATTNFLTIFLLELIGVFATLQVRDYNKFHNGTTEVHFMYQVLLPLDKVNHIHWFFSTQVIWAWIGYIFSVVTQIIYFTILCYAAVHLQILQIRFKSFVEPNFNFSATVEALEKKTEVLKGLIHEHQQIIKFIETFNQNSRYITMMEFVMSSFDMAMVVVPLLKVDGRPQDLSQMIFWAFYFTVLMTQLFLIGWTCNEIKIQSGAIGNALFQSNWYLLNHETQKLVQMVILRTRRDLTMSIGFFGAMTTDSVILVLKGAYSYI…	406	Trinity	7	Full-length	Extended to full-length
ItypOR41	ItypOR41	MEANKNLNKKLISWIRIIMIITGYWDRPISSIKFINSCLHVYSVGMRASCFLFWIFLTTELIRLIIFDYPEEVIVSSVAIVVTQLRVITRSWTYLKHNTLDIFSQILDGDQEKWVYGEREIEEVYRRKTTFLNIGAAVFIFADAMTVISLDIIGVMGTLRIHSHNLATNDTLESHLMLQLIFPLNNMAHIKAYFLSEMFWSWIGFTQNVGTELIYVTILVYAATKLEILKVKFRSFVQDDFELCSSNDKVQEKTDLLKNLIREHQSVILFITQFNEKVKYITMVEFIFSSLDLASVSMNLSNDVTMEDGWVFFYCLLMVTQLFLIGWNCNEIKIQSENIGIALYQSKWYVLNQEAKQMLLCVITSTKRPLLMTIGPFGPMTTDSCVLILKAAYSYINIM…	401	Trinity	7	Full-length	Extended to full-length, and one polymorphic amino acid site
N/A	ItypOR42					Assembly isoform of ItypOR43	Discarded from gene set
ItypOR43	ItypOR43FIX	MGRTLFKICRILAFYAGLQKKASHYYTYKVITTIIHVVYIFCLPSLCIALCQNLGNDMDAALALMKNITFVAVVVFKTVIVQSDAIVKLVKAASVEEEKIRNLTDQAIRKIYKSNVDYCNRVTKVIITYLYGSGTIYVLDGLYKSYTYYKNHPNVKPEDPKPHTVLFWFPFDHNRYYKIAIAYESFHIFQTLNYNGVAQSVVSSVMVFLKIELKVLQHHIRAIQGGSRDYQKVLIKCAIKHQQIIQWVNDFNNNFRFIILFEYSMISLTLATILIDILQGTKICFNATFFALNFTQLFVLAWNANQISYESSISLSDALYACSWYEFDKTTQDFVLFMTLRCKKPLNISNGPFGYINMDAALSRVKLAYTVVSVLSTSTK	380	Trinity	7	Full length, C-terminal added from published transcript*	Extended to full-length, and four polymorphic amino acid sites
ItypOR44	N/A	MYTLSKNQPFYYALVLLRAFFWYPSAPKYSVTFILCSLVLRLLSTLAALGTLAHFVLNLTGETRAEISEDIGDLTGFVGCMSACLNFLWHHSRWSSFFNRLLDFKQFGKPPGYVKVVRRGNLTTLACILYTIPGMLWYSHLTHLDIPRCEVLNREFGMKEACGMVNPTWIPPGYDRKNGWRFWVLYVLQCTGVFVYLPSTFVISNIPLEAVGVIVTRIDHLKYHLKRCGSDLGRLYHCVKYHQDIIEVSKELSDLVQATLGTLLLTGAVVIGSLGSQVIKASTPKAVTFILGYVTTIFMVCHAGQKLINQSLTLADQVYWMEWYEQKPKIRKDLRFVLARCQKPLGLVGPPSMGFAGYSLFLIMLKTSYSYLTLLNEVMS	380	Trinity	1	Full-length	New receptor
ItypOR45FC	N/A	MANQSNEQLISGVKKIMICTGVWRQPISTNATLNHLYLANCKLMLIGRIILWFLLTGELVRLVLARYPNHVIIESLAVVITNWRMNLKFIVYEKTEIFQIFEVIVLKEREVWESRDVEKTRKYSKKVNFMQFGVLAMLITDSLTVLLMEGMGMAGTLNIKNHNQANNDTLESHMTLQVLLPLNRMNHLEWFFSTQLFWAWNAFTCNLSSLLIYVNILVYSVVQLEMLQIKFRNFVEPNFSLDAFTIEVQSKGAMLKKLIREHQHIIRFIKDFNNKMKYITMMEFIFSSLDMASVSISVIKVSSGSFFLNGIVGWQCFYVSLLITQLFLIGWTCNEVKVQSEAIGDAIFQSRW	352	Trinity/CLC	7	C-terminal missing, frameshift manually corrected, sequence joined from Trinity, CLC, and published assembly*	New receptor
ItypOR46	N/A	MNAFPDSDSLTALKFTSVLGLFPWKLAFQQNKFYQTLYYWYSLFVLLWDIGFVFTSYVELVILLRGEVLHIDEICTNIRITTIYTCIIIRLVMIRTSSGLLKLIQEIIDSDKQVTIVDDEETTKLVKTETSINNLKFIWYVGICCSIGLQFFIRPLVAEPEIIQIGNITEVGPRDLIILTWFPFDEQKYYWVAYFLQVIDGIIGTLFVALSDVFIVNLILYPTTQLKKLQHIFRNFEHYQQSYKRLNSCETEESAGIKVITHLVQRHQRIIKFVDTFNGWMGPLMVFDFLQSSIQIASILISDLRRDITFAMVCFIVTFFVGMVLRLYLHYYSANELILESEKLADAIWYSNWYEQSPKIKYLMLIVIIRAQKSLKYNIGAFGIMSLESGIAILKATYT…	408	Trinity	7	Full-length, sequence confirmed by Sanger sequencing	New receptor
ItypOR47	N/A	MYSIRKDRAFYRTLLVLNFVGLYSPNVTRKQSRITFIIVRAIVRNCWTLDALLLVIASGINEDYFMLTQAIPVLLGVLVINTTNLLFDCNQKTLSDLLISISDWTFGKPPGYDRLLKTGDRVGLVYLVSFVVIFVLIGIRQVLYEEQCLEEIGNEDLCGYVVPLWWPPIFERTTLNKRLALVILLINVTAISPFTLITTLNLQVFQHIDCKVEHLLLLLKEIPNCTTEEEQTKMFRKFIQYHQHIISLSAKLNNFCKRTLGHVTLSTAVVIGFLSFHAILGNYDFILYIILYFCYLWFMCYPGQLLEDRMLSIGDGLYFSDWQKYSLEIRKMIPFVLLRCQKPVTLDAVPVGKLNNALFLAVVKSTFSYFSLLNQTL	377	Trinity	1	Full-length	New receptor
ItypOR48	N/A	MDLYHPPNRKSPFYFTILALKILHFYPTASTQSNPNLFYSLSLVIRVLTSFVWLESLLHYLAALKENEDVDLSEDLVVLTGVSNCILICFLFQATLTDWSRIFKQVANTSKFGIPPTLPQTIEKTNFLSLFYFTFGCVGVQLYAAVNVFDTTGCDPTKEVCGTATNLWWPWLTQSISTPVKTVIIIAQVLSMTFYSPSAAILTYMPWEATTLLVSKIEHLKLLLSDILRVEDWQVQRARLHYCIRYHQEILRIFHDLRGCFKKTFSVCVLTASIILSCLCAQMLKNFSVGTVVHFSGYTVAIILLIFAAQKTWDESEGFQDSVCRLRWYCLDCSLIKECQFVVLRCQRPARLDTIPFGVLNCSLLVTIAKTAYSFLTLITRT	382	Trinity	1	Full-length	New receptor
ItypOR49	N/A	MTMTIYPKTENMRLTAIYSSTLGIFPWKFLFQDRKFYQKLYRYYSIFILTWYIGFVVTAYIELFVLLSGETIKMEEVCTNMCLTLVFTCAGLRACVMRYGNRLDDTIQSIIDTERNTNLLDDENVREYENKYISVMRTFTHCYAASVIIPDAQRSVFVAITSPQITEVGNVTVSYKPHIMSSWFPFDKQEHYWPAYWFQVFDGSMGASFVAFVDIFMFNLISYPVGQLTKLQHLIRNLKTYQDKAWQAGVQQADLSVLNDLVRRHQKIISYVDVYNNYMGTFAIFEFIQSSVQIASVLAQTSPDNLTLEEASFIVCFFISMTIRMFLYYFSANQVIVESRKVAISVWESNWYEQRPEIQKSLLLMMIRAQKPLCYRIGGFGIMSVESIIAIMKGTYTYI…	406	Trinity	7	Full-length, sequence confirmed by Sanger sequencing	New receptor
ItypOR50	N/A	MTDLEVDSPFYVSRIFLAKVLRLFPNSPKSNQRQFKIFLYIWLVFWGGPTLNNGVLLIYNLANGNYEMFTEDFSYFIGHIVAMLSCFRLGIDYKKWSHLIDVVTEQKWGKPPNYEKVKRQGEFKAKLLILYLTLMLTLFTIFVILDEKTCEMAYQGNKICGLLDPTWWPETIQLTGTFKRILLIYQMLAAYFMSGLFYATYFVLQSNEFIVAHVDHFMNMFEEICASNPEEQFGKFKEWVNYHRYIIGLCETLNVLCIRSLGLLSVLVPVTLACLGYQMLLNRTLKGTVYILGFLILITVVCHTGEKMQMAMTKIGTTIYLAEWQKCDWKIQQWLPFVLAKTQRPNGLDVLPIGRADHVLLLMMLKATYSYLTLLKQTM	379	Trinity	1	Full-length	New receptor
ItypOR51	N/A	MQQEYNFLPSYQTDKTIMLWTGMCYSSTFETVLKRYIRVTISFTAQIVFVLASANYVVTNFRDLWKILQPLLLTLTTINVLAKAAAFAVKSDVFTELDQLLSEEILYDTTSENKIFIKQRIASTVWLAKCYRIWTMQGLAAYVVFPFVIPLLGYRTESIFNIWNSNKMTTQLVSSIIQGFCAIIITTLNTTTDTIFAILCSISATELRVLKKNFEFLNFISDDSFRRAKLAKNLKLYDKIQQLTDVIEKMYTYGVLAQFLGGAVVICLTAFVLTTVNINENLQDMIIKNVFNIVYFVYVLLQVSIYCLYGHEVMTESNDINEAIYLSNWYKSDKAFLKNFLILRERLKRPIILTAGKLVPLTASTLVELLRMSYSFFAVLRNMQHR	386	Trinity	2A	Full-length	New receptor
ItypOR52NTE	N/A	AAPLFRDPYVIVKGNETFTIILQPLSAWTPIENYYWLNFALTGAMGAGFAMVLLLTDLLYYCLLYFNICQLEILEHYIKNFYEYAEKLMKDCNCTKVEAFRLMQVKCIKFHQKIIRNVQILNETSKACMLVDFVPSSAQFANQFYIMFTNLNVMQCICIGCFTTMLMARVLVYCYLASQLSAQSQRIVTAWFQLDWKEFPIELRKNILFCIMRSQKPLVMTLGDFGNITLMSFLMILKGTYSYVMLLTTLH	251	Trinity	7	N-terminal missing	New receptor
ItypOR53	N/A	MINSNEKLVRILKINLIVIGFWERPLASPKLNLIYRHYSKCTILLFRLLCLSIWAEFIRLIVQKYDYETITSGMLVFMYTIKVTLKLIAYKKLKVVELLNEVIEKEEEIWKHSDKDVQAFYNQKVKLSNCLAATLTGITFCTVLAVVTMSCFQYNRLREQYTSNVTVGEVHLGYQLWTPYNKLNRPNCYYVSQLLFGWEIFNFVSAQSVIVIVLLVYATTRMEMLQLKIRKLIPEDRDSFDAYEKVKELVDFVEEHRRTIRFCQRLNGSLKFVIFVEYAVSSLDLATAVTNFLQADSTKGFFQQTLAVCLLTTQIVILGWAANELKLQSERVADAIFESHWFNLSPEGVRLVKFVLQRAQKPLVVTIGPFGAMTTQSAVLMLRAAYSYVSIMNTS	395	Trinity	7	Full-length	New receptor
ItypOR54	N/A	MEIFPNCRQLMISMYCCSAIGCFPSELMFKNYKTFQNAYSLYGKVMFTYHVWLMCTIYMELSHSLSIDVVSVILSVGLINSATVFRQWRIRFDTRFIKLVQRVIDMERAIYSIQLPEIVDAYNAFVKKYNKNCKAYLYFMAVLTLNFFIRPMLVPPVETYMGNETIITKALPFPCWLPFDKQKHYEVAYVVTCLHCIVGACSVAISDVFMCTLIVHPLGLLTVFRHILVNFEKLAQIRQNQNKSLNMEEAEYYTFIGIIEWHIKIIEFIEEYNNVMNGVMLFDFLQSSVQVAFIVVQVIESGITPVSLTFVLSYILTMLFRLVLYYYYGNEVTFLSERLAYDVWDDHWFDKNPKIIFMMRVFIMRCQKSLAYRIGSFGTLSMTALLSLLRTTYSYIMLL…	404	Trinity	7	Full-length	New receptor
ItypOR55NTE	N/A	HAYYIIWYLKFQYYMLIDVIVSAQNPNANSIWKKHAKGGDFLKFFLKRHQEIIAFMDKTHSDCVILNSFYFFAAQLIILYTVFQMFSNNVGWFAVSMSMASYVFGACQVALHCQAFEDTIEEVVDEFCNVNWYYWDIKNIKCYRTIHFYLCQRTTAFPVISVIEPNYNQLKRVAQLWSTVFNIYYSMSKS	190	Trinity	5A	N-terminal missing	New receptor
ItypOR56	N/A	MSMQDFVAYPKKILKLSAIWPEKKPSFSYNLRTLFILGTIFLLMICLTYNAAYHLNSFVKLSESLYMLISIVNTLLKVVMLSSNGQNFMDLVTMMETPSFTKYSAQYSDVVTQFRRFLKMVENVYWVQVNSTILFLSLFPIVEEESLPFDFPHFNEGKYHYPFYAFEVLSLYISAYDNMAVDLVTVSAISLIVVQLRILNKKLIDTEQNVRNSPGFMEANMENDVLRYVEECCQHYCDIEKYTNQIFKVFSVIVFVQLGTSIIAICNAGMLVITVDPFSVEALSLMLYMVTMFAQLTMYCWFGNFVYVESLEIMTSCYLSDWDKRGTAVRRTLFMLMERVKRPLKIQGLKFVTLNFDTLITILKWSYSYFTLLKNYSKDKLN	382	Trinity	2A	Full-length, sequence completed using two overlapping transcripts	New receptor
ItypOR57NTE	N/A	VISGQLIILYTVFFIFSSHAGWFIACASMSAYVFCGCQSALECQKFEDTIKELADAFYTINWYNWDLDTMKSYMIAHQFISKGRSKIPMMSIVQGNFEQLKKVAQLWFSIFNFYYSQRKAMSG	123	Trinity	5A	N-terminal missing, sequence joined from two transcripts, confirmed by Sanger sequencing	New receptor
ItypOR58	N/A	MYNMNIPTDQFLPLVHKCITLIPFYGPINYMKTIFFGLLVIGQTLYFTGDLGAKTFLQFLAFYSISVYVLATSLIYPIAMYYYSKNIKLCKSVFTINLRNVNKETKFQIHCSVVNMYWAFGTLLVSAYTTAFANLFVWIRYEEQNVPIKEIFEKLSIPSTLTILIRSILYLLWLTEPFPTVILPLLFLYLMFFVKLQMLLLTDNVKKLGRCSKKHDVMKQVKCIALWHLKIKRYNHLLFNQKRITNLAYIVNGFLISFWSFIAIFANSNLQFNMDIVSGLVTLLSFCCYGFWLTHIGQDYVNSSAQLITAVLNMKWYLWNLKCQKSYLILISNISKEINITIDFLGHVNHELLKKFARFIYTIAGCFYSMNRKSTFKQQSISRSDG	386	Trinity	5A	Full-length	New receptor
ItypOR59NTE	N/A	FMASIKTEGLYRNIVFMLAGQMIILFTVFSFFSETVSLYTTFMSLIGYFWTLYQFTVEYQAYEDSIEDLADKFYEMRWYDWKLESMKTYRTIQNYVSKRVYNFPVFYFMEANFVHLKKNVQLLFSVFNLYQSMKKRTE	138	Trinity	5A	N-terminal missing	New receptor
ItypOR60	N/A	MFGKDFFSFIFRILQILLLLPPSGSGVALKVLYWVVAVPHFTLLSLVAVLEGANFFFGKEEKFSSNILNLGTVILHAMTLNRVIRWLFVKNEYFKVLNKLKKISEDFRAYSPLLKEHHDKVMENTGKQCQRIVVSLLIFVPVNLFFTYFFNYLNPTKMRWNPGLNKTSTYRDYPYPFWFPFDTSLSDGYYWLGFFYQPYAFQYLVSGFFCVDWLCTCTIIHLTSLIKVLRRTFQLVDKPITLPHELVLTVKEQRLKYCFNKLREIYECATLLNNTFSSQLLIQEVCMAGVVCCCVYRVTEKTSTVEASTLSTIVSAAFMELFTVSWFNHNFTLEVFKILRDIETLDWLNYNLKLRRLLVFVMMRVQKPFYFTMGLGIPLDMKVFMTMVKTSYSLYTLIT…	412	Trinity	2B	Full-length	New receptor
ItypOR61NTE	N/A	VPIDILQILKPEQIRLGIGGFYPSRIKRTLLVNLLTTFIYVLTFGHITLVVNYALSTDDMAKVSEIFLLSMTQISFVNKLINFQSKYCKLAELDKTLEQDVFTNVTPKEQNIFSKTIASGQRALWFFYGICTIGVSVYGLAPLMDNAATGRKNYPFPAKFPFNPDDYYVIIYMTEVITLVISAWINANMDGLFVKHAVIATALCKILRKKITTVSQNTEDNRTVEDRLKRCIVYYSQIISYVSKIQKIYSYAVLIQFLCSAIVICLTGFQLLVVSSKNGKIGLAIYMLCMTVQLVLYCWYGHILTDESNKITSACYETDWYNMKLTNQRMIVTIMERAKKPLTLQALDVFSLDLFTLMTILRSSYSYFAVLQQLYKD	377	Trinity	2A	N-terminal missing, sequence joined from two transcripts, confirmed by Sanger sequencing	New receptor
ItypOR62NTE	N/A	ESAGIFTALVSVATYFWGTFQLSLECQQYEDAFTELARLFYNVDWYNWENKEVRRIYRTAHYYISKEIVRFPLPSFINSNFTLLGKIIKWWYTVCNAYYSTNRVSRR	107	Trinity	5A	N-terminal missing	New receptor
ItypOR63	N/A	MKLHQEVSEFLKDAKATCKVGNLFKTRVEEENYELSPFVNFFVMKLSCQYSIMNKIYRFFIYFILSIITVEYSWLLFLNYSLGQKIRYFVFRYIHLYGIIMAATVLTTRHRIIEESNKVKCLQWTLSWTSQSTRKVIGYRGLLQSVTLEICFVWVVAYTGAAYQVLDGTLLMAIITKWDYPFLTHLMYLVECVIVTFCIFYVSIIPHICIYFATEAQVQTLLLSEYVRKLAADSRKLLRSQNLNQLVNDSLRKILYRQIELKRLYLDNRSLITTVGMIYVIPGTMSFAFNLYEFAEHEINNIIFALNTVCLVITTMYTMLCGQYYEDEWRCFYYELCKLNWYEWNQKTQRNYRLILTGSSKITEIVIISHFSVNFKFLLQIFKYIYSATNAARNIYRTR…	401	Trinity	5A	Full-length	New receptor
ItypOR64NTE	N/A	IFLRKLVALLVIPIFLIILEIMTSGAQAHEDAFFEIFNAVFQSCWYAWNTQNQKTILLLFQSSSQAVPFKLFTIRVNREFQLELCKTLYSLANIFASIHV	100	Trinity	5A	N-terminal missing	New receptor
ItypOR65	N/A	MPDDVLDLMLSILKGFIEFRVTIKVSKLLLWINISLALIQLGVLTKKFSFIFFIYHGWELAINLMGISAMAFFLYRQDITEMLANFKETHSWNSYSMGKKIREEIKLDARRKTAVFILFALVAAVVNVIAAGCYFEYMEKEYLVLLVLRQYLQPPLAFLFILTMTVFNTLSIFSLYYFFYYLLHFKYQFRLFDVYVKRIATEISKCESNGNDGQLEVKRALFDVVERHNILKEWGLFMSRSGQAILLMYILVGGFLVICFGIAGLFIKDDIRVLFWVIILMSIGYVHLMAYFGQDYENNFSKIYHTTLQSFQWYYWNTENKKIYMFMVQNMQQKVKLEIPRLAALNYSDEVRLARILYSIGSMILSIAARSDSKTRM	377	Trinity	5A	Full-length	New receptor
ItypOR66	N/A	MPTQILTETAPNGLLPTMYNSIQLTKQLVPFIRINMVVNIVLIIVHTIYFIWKFDSSSFMQFSSSFIVNVHLVLIQLIWVRIKNKVVIVTRYIKESLQLTRQIIDPKLKQLVKKVIRKAYFTFLWITGCVLFLVIVNRNYSFDESFIEHLVGRQHHLSVGILVDIIGILVIIIWSTVSTIMMVSTPICFVYIMLQGKIAVIILTDYVCSINHMKSCSETTMKHLKIIIKKHLEIIRYNQFVLKSNQYFYLLYLFNEVFFGLLPMFEYFSPNRSIIAVSSATVYFFCLVYAVNDAAEEYITLVEYFRTEIFNLKWYEWDVSCRKVYSILITYLNEPMKVDFVVVNINRALFCQILKTLYPVLNFFYTTNRIGRF	373	Trinity	5A	Full-length	New receptor
ItypOR67NTE	N/A	VALLAIFEWFSPDHLIPLSTITMTGFFYVICILSDAADEYTELSGLLTAALYDLDWYNWTVKCQKTYLILMTHFSRPMKVNFFLLVDINRETIKSTLKGLYPVINFFYSTNK	112	CLC	5A	N-terminal missing	New receptor
ItypOR68NTE	N/A	YYIYGLVQDKVAVLLVTDYVYEINEKCKHMKSFSYSVKEDLDVLVVKHLEIIHFMNLILESNQVLYFLYICNGVLVALLSMCAYFSPANRVFQAGVSSTCFLFFIYTFDDSSEEYVQLCHELAYAVHNLDWYNWNLQCQKAYLTIITYMSRPVNVHILLVDINRELFTKMLKFLYPMLNFLYTTRNQYE	189	Trinity	5A	N-terminal missing	New receptor
ItypOR69NC	N/A	QLLYYLYTCNGVIIPVMSMIAFFSPVHRIYLAAVNFIIFLGFLRLLSEVSEEYIHLNDLANRAIYNLDWYNWSLKCQKSYLVVLTYLNKPVIVRFLFFDSNRELFKKMLKALYPVFNLFYSLKNEAT	127	Trinity	5A	N-terminal missing, C-terminal missing	New receptor
ItypOR70FN	N/A	SVLYYCVMAFLLIWDVPIIIISLSPPVYFTYTLFQNKVAIILLTDYIHGLKKRYENDQKSRNRLTGEMKVIVTRHLEIKRFTSILVSDQVLFYSYICVGVMVAVMSMFAYFSPAHRVAQSTINIISFGYFLCTLGDTAEEYVQLNTLLENSIRSMDWYNWELTHKKSYLVILTYLNKPVNLRILLVDINREFLKKMLKGLFPVLNFFYSTKNSA	214	Trinity	5A	N-terminal missing, insertion corrected, sequence joined from two transcripts, confirmed by Sanger sequencing	New receptor
ItypOR71NTE	N/A	EQLCCNPNEFCSRLNKSLLDSDQLAHYLYACNGVLIALLAIMAYFSPSRRILQSCINVLTYLYFLYILADTSKEYIQLSNLLTEAIHKLKWYNWSLPCQKTYLIMVTYLKKPVDIRMVFINVNRELFKKTLKGLYPVLNSFYSSRNWHN	149	Trinity	5A	N-terminal missing, sequence joined from two transcripts, confirmed by Sanger sequencing	New receptor
ItypOR72	N/A	MDQKDNSQVLKKDPFLPFIFKFLILYRNIKHLCLISTLVLIIVSVLQTYQLYRNPSPKIILKYGTFYFACIYAVCINIIYIRVAKSVNNDFSSYKSLFTVNTVNIVGKTSAKIKVLASKTNGVLAIWLTTAFCALEAMYYNWMLDKNETMLITVFLKQNTNCNSFVIELINHAALISVHSICICSTVPMYFIYIIFYLKLNLIILTDQVKRFRNDLKRSDGPRFMQTEDFKKSALIIVIFRFNLDISAKLQVDCVLFISSGFLVGFMGCCAVFSSNRSILEATALFTTYFSFGLTVCAYVQTYENDSVDLYYAILDLNWYEWNVEYQKMYLLVVTNACKVVHIKLFWMVDINHELLKKIWRMTYAAINFFYSIG	374	CLC	5A	Full-length	New receptor
ItypOR73NTE	N/A	VIFRFTFDITSKQQVNCTLFICAGFLVGFMGCCTFFLSNTFTIEVLVIYISYFLFGITVCSYVQTYENDCVDLYYAILDLNWYEWNVQYQKMYLTVVTNTCKIMHIKLFWVVDVNHDLFKRICRFTYGAFNFFYSSG	137	Trinity	5A	N-terminal missing	New receptor
ItypOR74NC	N/A	FNHDLIMTENQTVYLAYTINGVFFGWLSLLFVFKEEAILKLVGMTSFVVYLALTFCTSSMCQDYSSAGEDLKRALYNVPWYNWTPEHQKTYSILLNAANQGLNVSVFNMVNISNDLLKK	119	Trinity	5A	N-terminal missing, C-terminal missing	New receptor
ItypOR75NTE	N/A	NDIFVNCINNLEWYNWQQDCKKMYHILMIHISLPVEICFLSTIVVDRELVKKILKGLYPVINLFYSFRKPHNVEMA	76	Trinity	5A	N-terminal missing	New receptor
ItypOR76NTE	N/A	GILSCFPPYGYALLGMVNCSVFLFFLFFINDTAEGYTEYGEILSATVSDLPWYNWTVKSQKTYLLVLVQISKPFRIVLLMWLVVSRDLFKKLSQILYPVFNFLYSTKR	108	Trinity	5A	N-terminal missing	New receptor
ItypOR77NTE	N/A	NFLPELYHFLRLGQYLQPLFNFYIVQYFILFAIQSVYLGKLYEEGLLIQYLSFYCANIYMIFVTLIHRRMLKMMEIELKAKAEVFYVNATMFHPKVAKTAHKLVKKIKINFRLLMILSIAAMYQATNFWFCNRDSIAIFWVLNQQFNYSESFALKALNCLIGISNMMSLFPIASPPLDFIFVLFHVELEQLCLCGYVYKFNDECKLAITKRSLTIEALRCNNEFEYFVMNHLKCITKKCIKMKRYIKYFFTSKQTLYFMYILNGSITLAVYASYIFFSQAPTHIGILGLIVYIHCIYFTCECCEDLQKFANMSSEAINNLTWYNWNKKCQQSYKIILIDSCRDREFTIFSFISVNRELFKKMSRLTYTVMNFFYSTM	377	Trinity	5A	Missing short N-terminal sequence	New receptor
